# Accelerated and High-Accuracy Variant Calling on Oxford Nanopore Technologies Sequencing Data with the Sentieon DNAscope LongRead and Hybrid Pipelines

**DOI:** 10.1101/2025.11.14.688541

**Authors:** Jinnan Hu, Don Freed, Hanying Feng, Hong Chen, Zhipan Li, Haodong Chen

## Abstract

Oxford Nanopore Technologies (ONT) has emerged as a clinically meaningful long-read sequencing platform, enabled by recent improvements in read accuracy and throughput. However, variant calling on ONT data remains challenging due to platform-specific error profiles, particularly indels in homopolymer regions. Here, we introduce description and comprehensive benchmarks of the Sentieon DNAscope LongRead and DNAscope Hybrid pipelines on ONT whole-genome datasets, demonstrating high accuracy and substantially reduced computational requirements across SNP, Indel, and Structural Variant detection.

Benchmarked against multiple truth sets including GIAB v4.2.1, CMRG, and T2T-Q100, DNAscope LongRead reduced SNP errors by ∼50% relative to Clair3 across five reference samples and showed consistently higher accuracy in all non-long-homopolymer stratifications. Integration of ONT and Illumina short reads via DNAscope Hybrid further improved variant detection: with low depth ONT + Illumina datasets, the pipeline achieved F1 scores of 0.9992 (SNPs) and 0.9979 (Indels), outperforming alternative pipelines. In challenging benchmarks such as T2T-Q100 and CMRG genes, DS-Hybrid reduced SNP and Indel errors significantly, compared to next-best methods. For structural variants, DNAscope pipelines outperformed alternative (e.g. Sniffles2), highlighting the advantages of haplotype-resolved SV detection method.

Despite its accuracy, the Sentieon software suite remains computationally efficient: complete ONT long read FASTQ-to-VCF analysis completed within ∼190 minutes on a 120-vCPU Azure instance, at costs less than $5 USD.

Overall, the DNAscope LongRead and Hybrid pipelines deliver fast, accurate, and scalable germline variant calling for ONT datasets, providing a practical solution for comprehensive whole-genome analysis in both research and clinical genomics.
