## Supplemental Tables for "Accelerated and High-Accuracy Variant Calling on Oxford Nanopore Technologies Sequencing Data with the Sentieon DNAscope LongRead and Hybrid Pipelines"

### Sheet: S1 SNP Indel DS-LR
S1 - SNP/Indel NIST Truth Genome-wide, DS-LR vs Clair3
Sample	Depth	Variant Type	Tool	FP	FN	FP+FN	F1 Score
HG001.PAW81754	37x	INDEL	DS-LR	44294	53780	98074	0.894086
			Clair3	35723	50114	85837	0.906799
		SNP	DS-LR	2395	2138	4533	0.999304
			Clair3	5229	5646	10875	0.998329
HG002.PAW70337	49x	INDEL	DS-LR	45823	58184	104007	0.89986
			Clair3	34468	53694	88162	0.914539
		SNP	DS-LR	1587	2892	4479	0.999334
			Clair3	5048	6177	11225	0.998332
HG002.PAW71238	45x	INDEL	DS-LR	46672	60179	106851	0.897008
			Clair3	35914	55616	91530	0.911234
		SNP	DS-LR	1819	3222	5041	0.999251
			Clair3	5916	6715	12631	0.998123
HG003.PAY87794	39x	INDEL	DS-LR	48420	60727	109147	0.890498
			Clair3	36657	57655	94312	0.90453
		SNP	DS-LR	4271	6326	10597	0.998407
			Clair3	6611	11045	17656	0.997345
HG003.PAY87954	33x	INDEL	DS-LR	51907	66444	118351	0.880997
			Clair3	43535	61766	105301	0.893703
		SNP	DS-LR	4995	6593	11588	0.998258
			Clair3	7957	10561	18518	0.997217

### Sheet: S2 Stratification DS-LR
S2 - SNP/Indel NIST Truth HG003.PAY87794.39x Straification, DS-LR vs Clair3
Region	Variant Type	Tool	FP	FN	FP+FN	Recall	Precision	F1 Score
SimpleRepeat_homopolymer_4to6	INDEL	DS-LR	6849	8944	15793	0.934225	0.948849	0.94148
		Clair3	5721	8677	14398	0.936191	0.956977	0.94647
SimpleRepeat_homopolymer_4to6	SNP	DS-LR	1073	1732	2805	0.997911	0.998705	0.998308
		Clair3	1668	2803	4471	0.99662	0.997986	0.997302
SimpleRepeat_homopolymer_7to11	INDEL	DS-LR	5087	5747	10834	0.945655	0.951598	0.948617
		Clair3	4158	6611	10769	0.937484	0.959711	0.948467
SimpleRepeat_homopolymer_7to11	SNP	DS-LR	298	495	793	0.993002	0.995774	0.994386
		Clair3	355	397	752	0.994388	0.994996	0.994692
SimpleRepeat_homopolymer_gt11	INDEL	DS-LR	42605	54236	96841	0.517529	0.57718	0.54573
		Clair3	31317	49590	80907	0.558859	0.667152	0.608223
SimpleRepeat_homopolymer_gt11	SNP	DS-LR	673	886	1559	0.927306	0.943832	0.935496
		Clair3	640	863	1503	0.929187	0.947264	0.938139
notinAllHomopolymers_gt6bp_imperfectgt10bp	INDEL	DS-LR	1543	1956	3499	0.993076	0.994532	0.993804
		Clair3	1721	2529	4250	0.991048	0.99389	0.992467
notinAllHomopolymers_gt6bp_imperfectgt10bp	SNP	DS-LR	3387	5005	8392	0.998451	0.998951	0.998701
		Clair3	5690	9811	15501	0.996964	0.998237	0.9976
alllowmapandsegdupregions.bed.gz	INDEL	DS-LR	211	272	483	0.983424	0.987102	0.985259
		Clair3	308	309	617	0.981169	0.981167	0.981168
alllowmapandsegdupregions.bed.gz	SNP	DS-LR	1524	1903	3427	0.992622	0.994082	0.993352
		Clair3	4514	2690	7204	0.989571	0.98263	0.986088
notinalldifficultregions.bed.gz	INDEL	DS-LR	150	216	366	0.998607	0.999032	0.99882
		Clair3	147	525	672	0.996614	0.99905	0.99783
notinalldifficultregions.bed.gz	SNP	DS-LR	1544	2546	4090	0.999063	0.999432	0.999247
		Clair3	889	6287	7176	0.997687	0.999672	0.998679

### Sheet: S3 DS-Hybrid SNP Indel NIST
S3 - DS-Hybrid SNP/Indel NIST Truth Genome-wide
SNP - Error Count	5x	7.5x	10x	15x	20x	30x		Indel - Error Count	5x	7.5x	10x	15x	20x	30x
DS-Hybrid ONT+ILMN	10380	7316	5662	4427	3670	3120		DS-Hybrid ONT+ILMN	2531	2271	2180	2026	1994	1972
DS-LR ONT only	1259474	691998	387260	136882	60825	22714		DS-LR ONT only	582803	414511	334961	256784	221232	186611
Clair3 ONT 30x						39312		Clair3 ONT 30x						158783
DNAscope ILMN 35x						24601		DNAscope ILMN 35x						4071
SNP - F1	5x	7.5x	10x	15x	20x	30x		Indel - F1	5x	7.5x	10x	15x	20x	30x
DS-Hybrid ONT+ILMN	0.998457	0.998913	0.999158	0.999342	0.999455	0.999536		DS-Hybrid ONT+ILMN	0.997591	0.997838	0.997925	0.998072	0.998102	0.998123
DS-LR ONT only	0.800875	0.893915	0.941376	0.979516	0.990934	0.996621		DS-LR ONT only	0.435015	0.576543	0.656748	0.739633	0.777827	0.815373
Clair3 ONT 30x						0.996036		Clair3 ONT 30x						0.838945
DNAscope ILMN 35x						0.996338		DNAscope ILMN 35x						0.996122

### Sheet: S4 DS-Hybrid SNP Indel Q100
S4 - DS-Hybrid SNP/Indel Q100 Truth Genome-wide
SNP - Error Count	5x	7.5x	10x	15x	20x	30x		Indel - Error Count	5x	7.5x	10x	15x	20x	30x
DS-Hybrid ONT+ILMN	39548	34529	31613	29372	28081	26964		DS-Hybrid ONT+ILMN	54281	53466	53032	52958	52608	53290
DS-LR ONT only	1433797	819084	485753	209734	122820	78601		DS-LR ONT only	1152309	892841	762422	627420	568786	522309
Clair3 ONT 30x						96791		Clair3 ONT 30x						454847
DNAscope ILMN 35x						65491		DNAscope ILMN 35x						72696
SNP - F1	5x	7.5x	10x	15x	20x	30x		Indel - F1	5x	7.5x	10x	15x	20x	30x
DS-Hybrid ONT+ILMN	0.994564	0.995247	0.995656	0.995963	0.996142	0.996294		DS-Hybrid ONT+ILMN	0.968688	0.969115	0.969422	0.969468	0.969675	0.969274
DS-LR ONT only	0.790768	0.884003	0.932051	0.970985	0.983073	0.989187		DS-LR ONT only	0.332636	0.448913	0.521272	0.602321	0.640636	0.675804
Clair3 ONT 30x						0.987715		Clair3 ONT 30x						0.695216
DNAscope ILMN 35x						0.991045		DNAscope ILMN 35x						0.957637

### Sheet: S5 DS-Hybrid SNP Indel CMRG
S5 - DS-Hybrid SNP/Indel CMRG
SNP - Error Count	5x	7.5x	10x	15x	20x	30x		Indel - Error Count	5x	7.5x	10x	15x	20x	30x
DS-Hybrid ONT+ILMN	520	349	336	270	266	200		DS-Hybrid ONT+ILMN	219	194	194	175	183	166
DS-LR ONT only	7973	4581	2649	1157	761	456		DS-LR ONT only	4251	3182	2708	2258	2045	1806
Clair3 ONT 30x						1224		Clair3 ONT 30x						1716
DNAscope ILMN 35x						864		DNAscope ILMN 35x						281
SNP - F1	5x	7.5x	10x	15x	20x	30x		Indel - F1	5x	7.5x	10x	15x	20x	30x
DS-Hybrid ONT+ILMN	0.985183	0.990057	0.990429	0.99228	0.992395	0.994283		DS-Hybrid ONT+ILMN	0.970062	0.973483	0.973524	0.975946	0.974821	0.977223
DS-LR ONT only	0.7546	0.865252	0.922919	0.966784	0.978207	0.986981		DS-LR ONT only	0.366698	0.5117	0.585211	0.660703	0.695812	0.736332
Clair3 ONT 30x						0.966211		Clair3 ONT 30x						0.757688
DNAscope ILMN 35x						0.975273		DNAscope ILMN 35x						0.961397

### Sheet: S6 SNP Indel HG234
S6 - SNP/Indel NIST Truth Genome-wide, HG002/3/4
DS-Hybrid 10x ONT	FN - SNP	FP - SNP	FN - INDEL	FP - INDEL
HG002	3736	1926	1299	881
HG003	4548	2632	1268	979
HG004	4153	1750	1332	925
DRAGEN4.2 35x ILMN	FN - SNP	FP - SNP	FN - INDEL	FP - INDEL
HG002	7266	1837	1344	716
HG003	6765	2114	1188	761
HG004	7822	2488	1296	806
DS-Pangenome ILMN 30x	FN - SNP	FP - SNP	FN - INDEL	FP - INDEL
HG002	5931	1755	1682	832
HG003	7000	3158	1909	1076
HG004	7292	2160	1835	1000
DNAscope 35x ILMN	FN - SNP	FP - SNP	FN - INDEL	FP - INDEL
HG002	18353	6248	2658	1413
HG003	20413	5710	2825	1417
HG004	21267	5710	2929	1433

### Sheet: S7 SV Q100
S7 - SV Q100 Truth Genome-wide
Datasets	Pipeline	TP	FN	FP	Precision	Recall	F1
30x ONT + 35x ILMN	DS-Hybrid/LR	17691	793	20	0.9894	0.9484	0.9684
20x ONT + 35x ILMN	DS-Hybrid/LR	17402	1033	18	0.988	0.9341	0.9603
15x ONT + 35x ILMN	DS-Hybrid/LR	16962	1386	14	0.9863	0.9135	0.9485
10x ONT + 35x ILMN	DS-Hybrid/LR	15784	2427	13	0.985	0.856	0.916
7.5x ONT + 35x ILMN	DS-Hybrid/LR	14544	3547	9	0.9835	0.7936	0.8784
5x ONT + 35x ILMN	DS-Hybrid/LR	12083	5804	9	0.9805	0.6669	0.7939
30x ONT	Sniffles2	14554	2154	18	0.9189	0.8097	0.8609
20x ONT	Sniffles2	14235	2534	14	0.9212	0.7921	0.8518
15x ONT	Sniffles2	13851	2950	20	0.9223	0.7717	0.8403
10x ONT	Sniffles2	13163	3676	19	0.922	0.734	0.8173
7.5x ONT	Sniffles2	12375	4482	18	0.9243	0.6932	0.7922
5x ONT	Sniffles2	10351	6639	14	0.928	0.5822	0.7155
35x ILMN	DNAscope	1783	15166	3	0.843	0.1032	0.1839

### Sheet: S8 SV CMRG
S8 - SV CMRG Truth
Datasets	Pipeline	TP	FN	FP	Precision	Recall	F1
30x ONT + 35x ILMN	DS-Hybrid/LR	195	2	6	0.9653	0.9848	0.975
20x ONT + 35x ILMN	DS-Hybrid/LR	191	5	6	0.9598	0.9646	0.9622
15x ONT + 35x ILMN	DS-Hybrid/LR	182	11	5	0.9479	0.9192	0.9333
10x ONT + 35x ILMN	DS-Hybrid/LR	165	29	6	0.9429	0.8333	0.8847
7.5x ONT + 35x ILMN	DS-Hybrid/LR	152	42	5	0.9441	0.7677	0.8468
5x ONT + 35x ILMN	DS-Hybrid/LR	111	80	5	0.9024	0.5606	0.6916
30x ONT	Sniffles2	134	20	13	0.6979	0.6734	0.6854
20x ONT	Sniffles2	133	21	11	0.7037	0.6683	0.6856
15x ONT	Sniffles2	127	26	12	0.6828	0.635	0.658
10x ONT	Sniffles2	112	42	9	0.6747	0.5628	0.6137
7.5x ONT	Sniffles2	108	49	8	0.6792	0.54	0.6017
5x ONT	Sniffles2	78	87	6	0.6667	0.3939	0.4952
35x ILMN	DNAscope	10	178	1	0.5263	0.051	0.093
